# Large retrospective WGS study describes three major sequence types of *S. aureus* in India and reveals two novel multi-drug resistant sub-lineages of *S. aureus* Clonal Complex 22

**DOI:** 10.1101/2022.06.21.496943

**Authors:** Monica I. Abrudan, Varun Shamanna, Akshatha Prasanna, Anthony Underwood, Silvia Argimón, Geetha Nagaraj, Sabrina Di Gregorio, Vandana Govindan, Ashwini Vasanth, Sravani Dharmavaram, Mihir Kekre, David M. Aanensen, K. L. Ravikumar

## Abstract

**Background:** *S. aureus* is a major pathogen in India, causing nosocomial infections, but little is known about its molecular epidemiology and mechanisms of resistance in hospital settings. Here, we use WGS to characterize 508 *S. aureus* clinical isolates collected across India and analyze them in a global context.

**Methods:** Whole-genome sequencing was performed on 508 clinical isolates of *S. aureus* collected from 17 sentinel sites across India between 2014 and 2019 with the Illumina platform. AMR genotypes were predicted using Staphopia. Isolates carrying novel SCC*mec* cassettes were further characterized using long-read sequencing. A temporal analysis of clonal complex (CC) 22 global isolates from 14 different studies was performed using BactDating.

**Results:** Sequencing results confirmed 478 isolates as *S. aureus*. ST22, ST772 & ST239 were the major clones identified. An in-depth analysis of the 175 CC22 Indian isolates identifies two novel ST22 MRSA clones, PVL+ and one harboring the *tsst-1* gene. Temporal analysis showed that these two ST22 clusters shared a common ancestor in the 1980s and they became widespread after the year 2000 in India. Analyzing these in a global context, we found evidence of transmission of the two Indian clones to other parts of the world.

**Conclusion:** Our study describes a large retrospective *S. aureus* sampled from India. By comparing the Indian isolates globally we show the evidence of the international transmission of ST22 Indian isolates. Even though the two of the major dominant clones (ST772 and ST239) using WGS have been reported, this is the first study that describes the third dominant clone (ST22) in India.

**Impact statement:** *Staphylococcus aureus* is an opportunistic pathogen listed as a high-priority pathogen by WHO. It is a leading cause of nosocomial infections in India and worldwide. Our study is the first study to describe the epidemiology of *S. aureus* in India with a large sample set of 478. Here we describe a collection of 478 *S. aureus* genomes, isolated from 17 sentinel sites in India, between 2014 and 2019. With the focus on understanding sequence types, AMR profiles, SCC*mec* types, and *spa* types and discuss these in the context of previous molecular studies on *S. aureus* conducted in India. We also conducted an in-depth analysis of the Clonal Complex 22 Indian isolates and we identified two novel ST22 MRSA clones, both PVL+ and one harboring the *tsst-1* gene. Temporal analysis shows that these two ST22 clusters originated around 2010 in India. Analyzing these in a global context, we found evidence of transmission of the two Indian clones in other parts of the world. Analysis of a cluster of 33 isolates belonging to ST239 from a single hospital in Bangalore indicates an outbreak that persisted over the period of three years from a single contamination source. The novel SCC*mec* types identified in our study are characterized using long reads to understand their genetic structure.

**Data Summary:**

1. Illumina read files of the strains used in the study have been deposited in European Nucleotide Archive, BioProject PRJEB29740 (https://www.ebi.ac.uk/ena/browser/view/PRJEB29740?show=reads). A full list of accession numbers for all sequence read files is provided in Supplementary table 2.
2. Nanopore reads are submitted to ENA under the BioProject PRJEB50484.
3. Metadata and other related information on the strains are provided in the microreact project with different views in this link microreact.org/s.aureus_ghru_analysis.
4. Strain information for the ST22 samples used from other studies is provided in microreact at this link: https://microreact.org/project/2xDvKQhriNveJ4kiVYsmSQ-s-aureus-wgs-study. The authors confirm all supporting data, code and protocols have been provided within the article or the supporting data repository.
