## Supplementary Table 1 for "Large retrospective WGS study describes three major sequence types of *S. aureus* in India and reveals two novel multi-drug resistant sub-lineages of *S. aureus* Clonal Complex 22"

### Sheet: Year Wise Sample Distribution
Sentinel Site Code	2014	2015	2016	2017	2018	2019	Grand Total
Hospital_1					3		3
Hospital_2					4		4
Hospital_3			11	30			41
Hospital_4					10		10
Hospital_5					1	4	5
Hospital_6					19	10	29
Hospital_7			30	50	44		124
Hospital_8						10	10
Hospital_9			9			10	19
Hospital_10						11	11
Hospital_11					5		5
Hospital_12	60	48	53			10	171
Hospital_13						6	6
Hospital_14						1	1
Hospital_15					6		6
Hospital_16					9		9
Hospital_17					19	5	24
Grand Total	60	48	103	80	120	67	478

### Sheet: MRSA COUNT
Count per year	2014	2015	2016	2017	2018	2019	Grand Total
MSSA	1	1	10	28	24	21	85
MRSA	59	47	93	52	96	46	393
Grand Total	60	48	103	80	120	67	478

### Sheet: Specimen Distribution
Specimen type	COUNT
Axilla	2
Biopsy	4
Blood	19
Bone	1
Brain	4
Breast	1
Broncho-alveolar lavage	1
Catheter	10
Catheter central	3
Cerebrospinal fluid	13
Conjunctiva	1
Drain	1
Ear	3
Eyes	3
Fluid	1
Foot	2
Joint fluid	2
Nasopharynx	1
Pleural fluid	1
Pus	274
Shunt fluid	7
Sinus	3
Sputum	5
Throat	2
Tissue	14
Tracheal	37
Tracheal aspirate	8
Urine	12
Wound	43
Grand Total	478

### Sheet: Gender & Age Distribution
Age_Group	Female	Male	Grand Total
<1	4	4	8
1-4	10	7	17
15-24	20	32	52
25-34	29	46	75
35-44	22	47	69
45-54	20	63	83
5-14	12	25	37
55-64	17	41	58
65-80	23	44	67
>80	6	6	12
Grand Total	163	315	478
